# Multi-tissue epigenetic analysis of the osteoarthritis susceptibility locus mapping to the plectin gene *PLEC*

**DOI:** 10.1101/2020.01.28.917401

**Authors:** A.K. Sorial, I.M.J Hofer, M. Tselepi, K. Cheung, E. Parker, D.J. Deehan, S.J. Rice, J. Loughlin

**Affiliations:** Newcastle University, Biosciences Institute, Newcastle upon Tyne, UK; Freeman Hospital, Newcastle Upon Tyne, UK

**Keywords:** osteoarthritis, genetic risk, epigenetics, gene expression, PLEC, CRISPR/Cas9, cytoskeletal

## Abstract

**Objective:** Osteoarthritis (OA) associated single nucleotide polymorphism (SNP) rs11780978 correlates with differential expression of *PLEC*, and methylation quantitative trait loci (mQTLs) at *PLEC* CpGs in cartilage. This implies that methylation links chondrocyte genotype and phenotype, thus driving the functional effect. *PLEC* encodes plectin, a cytoskeletal protein that enables tissues to respond to mechanical forces. We sought to assess whether *PLEC* functional effects were cartilage specific.

**Method:** Cartilage, fat pad, synovium and peripheral blood were collected from patients undergoing arthroplasty. *PLEC* CpGs were analysed for mQTLs and allelic expression imbalance (AEI) was performed. We focussed on previously reported mQTL clusters neighbouring cg19405177 and cg14598846. Plectin was knocked down in a mesenchymal stem cell (MSC) line using CRISPR/Cas9 and cells phenotyped by RNA-sequencing.

**Results:** Novel mQTLs were discovered in fat pad, synovium and peripheral blood at both clusters. The genotype-methylation effect of rs11780978 was stronger in cg14598846 than in cg19405177 and stronger in joint tissues than in peripheral blood. We observed AEI in synovium in the same direction as for cartilage. Knocking-down plectin impacted on pathways reported to have a role in OA, including Wnt signalling, glycosaminoglycan biosynthesis and immune regulation.

**Conclusions:** Synovium is also a target of the rs11780978 OA association functionally operating on *PLEC*. In fat pad, mQTLs were identified but these did not correlate with *PLEC* expression, suggesting the functional effect is not joint-wide. Our study highlights interplay between genetic risk, DNA methylation and gene expression in OA, and reveals clear differences between tissues from the same diseased joint.
