## Supplementary Table 1 for "Multi-tissue epigenetic analysis of the osteoarthritis susceptibility locus mapping to the plectin gene *PLEC*"

### Sheet: Patient data
	Supplementary Table 1 The 202 OA patients used in this study
	Anonymised patient identification number	Joint affected	Age at surgery (years)	Sex
	1888	Knee	42	Female
	3060	Knee	76	Male
	3082	Knee	82	Male
	3085	Knee	55	Female
	3122	Knee	68	Female
	3215	Hip	74	Female
	3280	Knee	87	Female
	3281	Knee	64	Female
	3297	Knee	79	Female
	3312	Knee	64	Male
	3334	Knee	73	Female
	3335	Knee	74	Male
	3343	Knee	70	Female
	3348	Knee	57	Male
	3360	Knee	64	Male
	3390	Knee	79	Female
	3396	Knee	56	Male
	3411	Knee	72	Male
	3458	Knee	71	Female
	3502	Knee	67	Male
	3510	Knee	80	Female
	3511	Knee	67	Female
	3555	Knee	71	Male
	3662	Knee	67	Male
	3672	Knee	64	Male
	3727	Hip	71	Female
	3772	Knee	72	Male
	3912	Knee	73	Female
	3916	Knee	82	Female
	3931	Knee	69	Male
	3933	Knee	58	Female
	3975	Knee	60	Male
	4244	Knee	78	Male
	4251	Knee	56	Male
	4285	Knee	64	Female
	4288	Knee	85	Male
	4304	Knee	70	Male
	4338	Knee	79	Female
	4371	Knee	49	Male
	4378	Knee	61	Female
	4419	Knee	64	Female
	4422	Knee	74	Female
	4429	Knee	65	Male
	4433	Knee	70	Female
	4459	Knee	76	Female
	4460	Knee	72	Female
	4474	Knee	87	Female
	4480	Knee	71	Female
	4481	Knee	73	Female
	4483	Knee	72	Female
	4496	Knee	78	Female
	4506	Knee	77	Female
	4508	Knee	74	Male
	4509	Hip	85	Female
	4516	Knee	76	Male
	4517	Knee	71	Female
	4519	Knee	58	Male
	4529	Knee	66	Female
	4530	Knee	61	Female
	4540	Knee	62	Female
	4541	Knee	66	Female
	4542	Knee	63	Female
	4552	Knee	82	Female
	4559	Knee	49	Female
	4560	Knee	74	Female
	4588	Knee	34	Female
	4608	Knee	57	Male
	4645	Knee	77	Female
	4657	Knee	69	Male
	4659	Knee	62	Female
	4661	Knee	79	Female
	4676	Knee	67	Male
	4695	Knee	63	Male
	4699	Knee	78	Male
	4748	Knee	78	Male
	4765	Hip	70	Female
	4776	Knee	72	Female
	4793	Hip	73	Female
	4794	Hip	58	Male
	4799	Knee	71	Male
	4801	Knee	61	Male
	4814	Knee	78	Female
	4851	Hip	58	Male
	4864	Hip	67	Female
	4905	Knee	70	Male
	4911	Knee	60	Male
	4912	Knee	45	Male
	4928	Knee	78	Female
	4940	Knee	54	Male
	4941	Knee	78	Male
	4983	Knee	75	Male
	4984	Knee	62	Male
	4988	Knee	62	Male
	5007	Knee	76	Female
	5014	Knee	55	Male
	5019	Knee	50	Male
	5020	Knee	75	Female
	5023	Knee	75	Male
	5031	Knee	56	Female
	5045	Knee	65	Male
	5057	Knee	82	Male
	5101	Knee	76	Female
	5140	Knee	74	Male
	5146	Knee	76	Female
	5162	Hip	52	Female
	5240	Knee	62	Female
	5254	Knee	62	Female
	5268	Hip	51	Female
	5271	Knee	68	Female
	5281	Knee	59	Female
	5290	Hip	62	Male
	5293	Hip	73	Male
	5299	Knee	75	Female
	5300	Knee	87	Male
	5377	Knee	80	Male
	5378	Knee	65	Male
	5380	Knee	72	Male
	5396	Knee	52	Female
	5400	Knee	62	Female
	5405	Hip	58	Female
	5422	Knee	62	Female
	5482	Knee	91	Male
	5536	Knee	53	Female
	5551	Knee	49	Male
	5552	Knee	54	Female
	5558	Knee	75	Female
	5561	Knee	71	Female
	5562	Knee	73	Male
	5563	Knee	64	Male
	5564	Knee	73	Female
	5569	Knee	63	Female
	5572	Knee	72	Female
	5575	Knee	61	Male
	5597	Knee	71	Male
	5614	Knee	60	Male
	5622	Knee	61	Female
	5632	Knee	52	Female
	5643	Knee	76	Male
	5644	Knee	76	Male
	5648	Knee	66	Female
	5652	Knee	82	Female
	5654	Knee	85	Male
	5665	Knee	61	Male
	5670	Knee	73	Female
	5677	Knee	54	Male
	5680	Knee	70	Female
	5681	Knee	51	Female
	5692	Knee	66	Female
	5694	Knee	81	Female
	5700	Knee	81	Female
	5709	Knee	72	Female
	5710	Knee	70	Female
	5711	Knee	78	Male
	5712	Knee	67	Female
	5713	Knee	65	Female
	5720	Knee	68	Male
	5723	Knee	79	Male
	5725	Knee	81	Male
	5729	Knee	58	Female
	5731	Knee	58	Female
	5740	Knee	87	Female
	5747	Knee	88	Female
	5748	Knee	67	Male
	5770	Knee	52	Female
	5776	Knee	85	Female
	5809	Knee	79	Male
	5818	Knee	68	Female
	5826	Hip	55	Male
	5834	Knee	71	Male
	5848	Knee	75	Male
	5857	Knee	75	Male
	5979	Knee	79	Male
	5980	Knee	75	Female
	6015	Knee	74	Male
	6052	Knee	76	Male
	6056	Knee	68	Female
	6062	Knee	63	Female
	6068	Knee	59	Female
	6094	Knee	54	Female
	6102	Knee	70	Female
	6111	Knee	81	Male
	6535	Knee	67	Male
	6547	Knee	50	Female
	6548	Knee	81	Female
	6549	Knee	45	Male
	6550	Knee	80	Female
	6593	Knee	72	Male
	6597	Knee	84	Female
	6599	Knee	81	Female
	6603	Knee	54	Female
	6624	Knee	63	Male
	6636	Knee	50	Female
	6638	Knee	72	Female
	6652	Knee	76	Female
	6655	Knee	58	Male
	6719	Knee	77	Female
	6720	Knee	67	Female
	6810	Knee	52	Female
	6877	Knee	71	Female
	6878	Knee	70	Female
	6890	Knee	68	Male
	6940	Knee	72	Female
