## Supplementary Table 2 for "Multi-tissue epigenetic analysis of the osteoarthritis susceptibility locus mapping to the plectin gene *PLEC*"

### Sheet: DE genes
Supplementary Table 2 List of significantly (FDR P<0.05) differentially expressed genes between PLEC deletion and control samples
ensembl_gene_id	external_gene_name	description	gene_biotype	baseMean	log2FoldChange	lfcSE	stat	pvalue	FDR pvalue (padj)
ENSG00000241489	AC244197.3		protein_coding	560.095	1.27164	0.0896202	14.1563	1.70632e-45	2.43117e-41
ENSG00000170006	TMEM154	transmembrane protein 154 [Source:HGNC Symbol;Acc:HGNC:26489]	protein_coding	911.931	0.739217	0.0883076	8.92739	4.36168e-19	3.10726e-15
ENSG00000185745	IFIT1	interferon induced protein with tetratricopeptide repeats 1 [Source:HGNC Symbol;Acc:HGNC:5407]	protein_coding	2154.67	0.574006	0.0696482	8.58382	9.17745e-18	4.35868e-14
ENSG00000137959	IFI44L	interferon induced protein 44 like [Source:HGNC Symbol;Acc:HGNC:17817]	protein_coding	3074.19	0.611266	0.0741602	8.45513	2.78781e-17	9.93018e-14
ENSG00000154175	ABI3BP	ABI family member 3 binding protein [Source:HGNC Symbol;Acc:HGNC:17265]	protein_coding	27097.1	0.363173	0.0435023	8.27544	1.27983e-16	3.64699e-13
ENSG00000165949	IFI27	interferon alpha inducible protein 27 [Source:HGNC Symbol;Acc:HGNC:5397]	protein_coding	811.592	0.652736	0.0874696	8.05325	8.06272e-16	1.91463e-12
ENSG00000227317	DDAH2	dimethylarginine dimethylaminohydrolase 2 [Source:HGNC Symbol;Acc:HGNC:2716]	protein_coding	58.3607	0.00836008	0.0115084	7.72477	1.12057e-14	2.28084e-11
ENSG00000089127	OAS1	2'-5'-oligoadenylate synthetase 1 [Source:HGNC Symbol;Acc:HGNC:8086]	protein_coding	1989.26	0.471427	0.0642096	7.40146	1.347e-13	2.39901e-10
ENSG00000183458	AC138932.1		transcribed_unprocessed_pseudogene	197.784	-0.519663	0.0959918	-7.23021	4.82243e-13	7.63444e-10
ENSG00000108953	YWHAE	tyrosine 3-monooxygenase/tryptophan 5-monooxygenase activation protein epsilon [Source:HGNC Symbol;Acc:HGNC:12851]	protein_coding	108.128	-0.0111556	0.0115129	-7.15576	8.32085e-13	1.18555e-09
ENSG00000183486	MX2	MX dynamin like GTPase 2 [Source:HGNC Symbol;Acc:HGNC:7533]	protein_coding	1839.57	0.523613	0.0758146	6.98991	2.75054e-12	3.5627e-09
ENSG00000120129	DUSP1	dual specificity phosphatase 1 [Source:HGNC Symbol;Acc:HGNC:3064]	protein_coding	5433.64	0.458971	0.0647327	6.90198	5.12837e-12	5.82358e-09
ENSG00000278535	DHRS11	dehydrogenase/reductase 11 [Source:HGNC Symbol;Acc:HGNC:28639]	protein_coding	44.9502	0.525358	0.07595	6.89694	5.31348e-12	5.82358e-09
ENSG00000157601	MX1	MX dynamin like GTPase 1 [Source:HGNC Symbol;Acc:HGNC:7532]	protein_coding	1980.62	0.486125	0.0726916	6.72259	1.78527e-11	1.8169e-08
ENSG00000185885	IFITM1	interferon induced transmembrane protein 1 [Source:HGNC Symbol;Acc:HGNC:5412]	protein_coding	4961.12	0.378645	0.0572215	6.67518	2.46935e-11	2.34556e-08
ENSG00000120738	EGR1	early growth response 1 [Source:HGNC Symbol;Acc:HGNC:3238]	protein_coding	30697.4	0.348277	0.0515128	6.6567	2.80043e-11	2.49378e-08
ENSG00000282684	ZC3H3	zinc finger CCCH-type containing 3 [Source:HGNC Symbol;Acc:HGNC:28972]	protein_coding	35.0532	0.436306	0.0713069	6.56593	5.17106e-11	4.33396e-08
ENSG00000111335	OAS2	2'-5'-oligoadenylate synthetase 2 [Source:HGNC Symbol;Acc:HGNC:8087]	protein_coding	4920.19	0.427248	0.0659207	6.53753	6.25418e-11	4.95053e-08
ENSG00000229006	TRIM27	tripartite motif containing 27 [Source:HGNC Symbol;Acc:HGNC:9975]	protein_coding	583.268	0.071298	0.0339864	6.50603	7.71652e-11	5.78658e-08
ENSG00000183337	BCOR	BCL6 corepressor [Source:HGNC Symbol;Acc:HGNC:20893]	protein_coding	4903.88	-0.394088	0.0598888	-6.34784	2.18352e-10	1.55554e-07
ENSG00000175899	A2M	alpha-2-macroglobulin [Source:HGNC Symbol;Acc:HGNC:7]	protein_coding	2206.41	-0.506773	0.078927	-6.27207	3.56279e-10	2.41727e-07
ENSG00000171246	NPTX1	neuronal pentraxin 1 [Source:HGNC Symbol;Acc:HGNC:7952]	protein_coding	8733.4	-0.342337	0.0563268	-6.12115	9.29025e-10	6.0167e-07
ENSG00000280830	ADI1	acireductone dioxygenase 1 [Source:HGNC Symbol;Acc:HGNC:30576]	protein_coding	164.087	0.111503	0.0426365	6.01503	1.79852e-09	1.11415e-06
ENSG00000139318	DUSP6	dual specificity phosphatase 6 [Source:HGNC Symbol;Acc:HGNC:3072]	protein_coding	4426.93	0.407713	0.067624	5.99864	1.9898e-09	1.18128e-06
ENSG00000168477	TNXB	tenascin XB [Source:HGNC Symbol;Acc:HGNC:11976]	protein_coding	559.651	0.549352	0.0951751	5.84014	5.21585e-09	2.97262e-06
ENSG00000280987	MATR3	matrin 3 [Source:NCBI gene;Acc:9782]	protein_coding	4672.29	0.373871	0.0673336	5.81747	5.97455e-09	3.27405e-06
ENSG00000165124	SVEP1	sushi, von Willebrand factor type A, EGF and pentraxin domain containing 1 [Source:HGNC Symbol;Acc:HGNC:15985]	protein_coding	8135.5	0.321487	0.0571157	5.74289	9.30738e-09	4.91154e-06
ENSG00000135114	OASL	2'-5'-oligoadenylate synthetase like [Source:HGNC Symbol;Acc:HGNC:8090]	protein_coding	599.901	0.464707	0.0869081	5.6388	1.71244e-08	8.41339e-06
ENSG00000254692	AL136295.1		protein_coding	1877.21	0.480138	0.0865308	5.64081	1.69256e-08	8.41339e-06
ENSG00000115844	DLX2	distal-less homeobox 2 [Source:HGNC Symbol;Acc:HGNC:2915]	protein_coding	2874.78	-0.459152	0.0823225	-5.52095	3.37172e-08	1.60134e-05
ENSG00000126709	IFI6	interferon alpha inducible protein 6 [Source:HGNC Symbol;Acc:HGNC:4054]	protein_coding	2333.84	0.362466	0.0690314	5.48592	4.11319e-08	1.89047e-05
ENSG00000122863	CHST3	carbohydrate sulfotransferase 3 [Source:HGNC Symbol;Acc:HGNC:1971]	protein_coding	5109.76	-0.329635	0.0589062	-5.46406	4.65379e-08	2.00931e-05
ENSG00000154734	ADAMTS1	ADAM metallopeptidase with thrombospondin type 1 motif 1 [Source:HGNC Symbol;Acc:HGNC:217]	protein_coding	6583.86	0.404125	0.0704888	5.46451	4.6418e-08	2.00931e-05
ENSG00000232632	GABBR1	gamma-aminobutyric acid type B receptor subunit 1 [Source:HGNC Symbol;Acc:HGNC:4070]	protein_coding	220.783	0.0565702	0.0378337	5.42551	5.77883e-08	2.42167e-05
ENSG00000124243	BCAS4	breast carcinoma amplified sequence 4 [Source:HGNC Symbol;Acc:HGNC:14367]	protein_coding	383.918	-0.480784	0.0955628	-5.40885	6.34301e-08	2.58215e-05
ENSG00000187210	GCNT1	glucosaminyl (N-acetyl) transferase 1, core 2 [Source:HGNC Symbol;Acc:HGNC:4203]	protein_coding	1144.36	0.475133	0.0958229	5.38097	7.40845e-08	2.9321e-05
ENSG00000144285	SCN1A	sodium voltage-gated channel alpha subunit 1 [Source:HGNC Symbol;Acc:HGNC:10585]	protein_coding	133.527	0.486407	0.0973822	5.3594	8.34981e-08	3.21536e-05
ENSG00000164161	HHIP	hedgehog interacting protein [Source:HGNC Symbol;Acc:HGNC:14866]	protein_coding	839.748	-0.441707	0.0829454	-5.33995	9.29742e-08	3.48604e-05
ENSG00000117525	F3	coagulation factor III, tissue factor [Source:HGNC Symbol;Acc:HGNC:3541]	protein_coding	11985.3	0.289645	0.0551318	5.32223	1.02504e-07	3.7448e-05
ENSG00000134321	RSAD2	radical S-adenosyl methionine domain containing 2 [Source:HGNC Symbol;Acc:HGNC:30908]	protein_coding	367.796	0.484332	0.0933345	5.27944	1.29577e-07	4.61552e-05
ENSG00000234651	BAG6	BCL2 associated athanogene 6 [Source:HGNC Symbol;Acc:HGNC:13919]	protein_coding	4064.17	0.324518	0.0598106	5.27017	1.36297e-07	4.62373e-05
ENSG00000242361	HLA-DMA	major histocompatibility complex, class II, DM alpha [Source:HGNC Symbol;Acc:HGNC:4934]	protein_coding	59.9214	0.181	0.066664	5.27142	1.35376e-07	4.62373e-05
ENSG00000111331	OAS3	2'-5'-oligoadenylate synthetase 3 [Source:HGNC Symbol;Acc:HGNC:8088]	protein_coding	7033.79	0.323268	0.0616789	5.16515	2.40248e-07	7.96059e-05
ENSG00000236353	PBX2	PBX homeobox 2 [Source:HGNC Symbol;Acc:HGNC:8633]	protein_coding	961.162	-0.528686	0.092297	-5.11018	3.21856e-07	0.000104223
ENSG00000159403	C1R	complement C1r [Source:HGNC Symbol;Acc:HGNC:1246]	protein_coding	43327.7	0.206843	0.0420675	5.08486	3.67897e-07	0.000116484
ENSG00000184867	ARMCX2	armadillo repeat containing, X-linked 2 [Source:HGNC Symbol;Acc:HGNC:16869]	protein_coding	1031.94	0.356655	0.0739251	5.07171	3.94258e-07	0.000122117
ENSG00000101347	SAMHD1	SAM and HD domain containing deoxynucleoside triphosphate triphosphohydrolase 1 [Source:HGNC Symbol;Acc:HGNC:15925]	protein_coding	7871.61	0.260056	0.0521237	5.04296	4.58383e-07	0.000138958
ENSG00000170581	STAT2	signal transducer and activator of transcription 2 [Source:HGNC Symbol;Acc:HGNC:11363]	protein_coding	5390.5	0.298174	0.05981	5.03644	4.74271e-07	0.00014078
ENSG00000099625	CBARP	CACN beta subunit associated regulatory protein [Source:HGNC Symbol;Acc:HGNC:28617]	protein_coding	113.227	-0.428581	0.0971456	-5.01222	5.38053e-07	0.000156453
ENSG00000121904	CSMD2	CUB and Sushi multiple domains 2 [Source:HGNC Symbol;Acc:HGNC:19290]	protein_coding	2708.89	0.343258	0.0666974	4.99819	5.78722e-07	0.000161679
ENSG00000274636	GLIS2	GLIS family zinc finger 2 [Source:HGNC Symbol;Acc:HGNC:29450]	protein_coding	2049.45	-0.386721	0.0764761	-5.00079	5.70966e-07	0.000161679
ENSG00000115267	IFIH1	interferon induced with helicase C domain 1 [Source:HGNC Symbol;Acc:HGNC:18873]	protein_coding	1423.11	0.355868	0.0741287	4.94879	7.4677e-07	0.000204615
ENSG00000166750	SLFN5	schlafen family member 5 [Source:HGNC Symbol;Acc:HGNC:28286]	protein_coding	5575.97	0.256745	0.0518379	4.94085	7.77826e-07	0.000209103
ENSG00000132294	EFR3A	EFR3 homolog A [Source:HGNC Symbol;Acc:HGNC:28970]	protein_coding	73839.3	-0.204856	0.0413185	-4.92981	8.23089e-07	0.000217173
ENSG00000115738	ID2	inhibitor of DNA binding 2 [Source:HGNC Symbol;Acc:HGNC:5361]	protein_coding	35885	-0.332266	0.0662556	-4.89456	9.85281e-07	0.000255241
ENSG00000172893	DHCR7	7-dehydrocholesterol reductase [Source:HGNC Symbol;Acc:HGNC:2860]	protein_coding	2263.54	0.393524	0.0795951	4.86346	1.15349e-06	0.000280585
ENSG00000116584	ARHGEF2	Rho/Rac guanine nucleotide exchange factor 2 [Source:HGNC Symbol;Acc:HGNC:682]	protein_coding	4387.62	0.290445	0.0598115	4.86893	1.12204e-06	0.000280585
ENSG00000142871	CYR61	cysteine rich angiogenic inducer 61 [Source:HGNC Symbol;Acc:HGNC:2654]	protein_coding	76400.9	0.228697	0.0468482	4.86262	1.15844e-06	0.000280585
ENSG00000223654	FLOT1	flotillin 1 [Source:HGNC Symbol;Acc:HGNC:3757]	protein_coding	1203.45	0.439372	0.0948745	4.86203	1.16188e-06	0.000280585
ENSG00000162733	DDR2	discoidin domain receptor tyrosine kinase 2 [Source:HGNC Symbol;Acc:HGNC:2731]	protein_coding	24557.9	0.224066	0.0463208	4.83787	1.31235e-06	0.00031164
ENSG00000262660	AC139530.2		protein_coding	96.8949	0.0428237	0.0381115	4.82128	1.42641e-06	0.000333172
ENSG00000137965	IFI44	interferon induced protein 44 [Source:HGNC Symbol;Acc:HGNC:16938]	protein_coding	3077.37	0.313099	0.0660038	4.81565	1.46721e-06	0.000337175
ENSG00000177409	SAMD9L	sterile alpha motif domain containing 9 like [Source:HGNC Symbol;Acc:HGNC:1349]	protein_coding	3797.57	0.259849	0.0552551	4.78379	1.72016e-06	0.00038903
ENSG00000229124	VIM-AS1	VIM antisense RNA 1 [Source:HGNC Symbol;Acc:HGNC:44879]	antisense_RNA	610.445	-0.420549	0.0970991	-4.76498	1.8887e-06	0.000420471
ENSG00000117228	GBP1	guanylate binding protein 1 [Source:HGNC Symbol;Acc:HGNC:4182]	protein_coding	3704.69	0.27453	0.0591852	4.75662	1.96863e-06	0.000431524
ENSG00000145819	ARHGAP26	Rho GTPase activating protein 26 [Source:HGNC Symbol;Acc:HGNC:17073]	protein_coding	1696.23	0.304766	0.0659088	4.71752	2.38742e-06	0.000515393
ENSG00000108100	CCNY	cyclin Y [Source:HGNC Symbol;Acc:HGNC:23354]	protein_coding	6523.74	0.23581	0.0508648	4.71078	2.46767e-06	0.000524766
ENSG00000104133	SPG11	SPG11, spatacsin vesicle trafficking associated [Source:HGNC Symbol;Acc:HGNC:11226]	protein_coding	3696.46	0.309539	0.0650602	4.70009	2.60052e-06	0.000544885
ENSG00000267368	UPK3BL1	uroplakin 3B like 1 [Source:HGNC Symbol;Acc:HGNC:37278]	protein_coding	91.2296	0.303855	0.0815985	4.69271	2.69604e-06	0.000556712
ENSG00000198695	MT-ND6	mitochondrially encoded NADH:ubiquinone oxidoreductase core subunit 6 [Source:HGNC Symbol;Acc:HGNC:7462]	protein_coding	2213.27	-0.312776	0.0694061	-4.68518	2.79712e-06	0.000569334
ENSG00000122420	PTGFR	prostaglandin F receptor [Source:HGNC Symbol;Acc:HGNC:9600]	protein_coding	2629.58	0.342878	0.0793421	4.68103	2.85437e-06	0.000572803
ENSG00000119917	IFIT3	interferon induced protein with tetratricopeptide repeats 3 [Source:HGNC Symbol;Acc:HGNC:5411]	protein_coding	3527.82	0.275596	0.0590333	4.66276	3.12002e-06	0.000617418
ENSG00000130522	JUND	JunD proto-oncogene, AP-1 transcription factor subunit [Source:HGNC Symbol;Acc:HGNC:6206]	protein_coding	4385.12	-0.338778	0.0717323	-4.64528	3.3961e-06	0.000662844
ENSG00000133048	CHI3L1	chitinase 3 like 1 [Source:HGNC Symbol;Acc:HGNC:1932]	protein_coding	22725.3	0.32901	0.0789329	4.64027	3.47952e-06	0.000669948
ENSG00000188483	IER5L	immediate early response 5 like [Source:HGNC Symbol;Acc:HGNC:23679]	protein_coding	1349.43	-0.465884	0.0978155	-4.63126	3.63442e-06	0.000690444
ENSG00000102359	SRPX2	sushi repeat containing protein, X-linked 2 [Source:HGNC Symbol;Acc:HGNC:30668]	protein_coding	4422.6	0.29818	0.0666227	4.61721	3.88929e-06	0.000729139
ENSG00000102316	MAGED2	MAGE family member D2 [Source:HGNC Symbol;Acc:HGNC:16353]	protein_coding	6155.67	0.222706	0.0494309	4.58156	4.61519e-06	0.000853989
ENSG00000135424	ITGA7	integrin subunit alpha 7 [Source:HGNC Symbol;Acc:HGNC:6143]	protein_coding	4256.33	0.248709	0.0533243	4.57168	4.8382e-06	0.000883778
ENSG00000184557	SOCS3	suppressor of cytokine signaling 3 [Source:HGNC Symbol;Acc:HGNC:19391]	protein_coding	10020	0.259588	0.0560793	4.56191	5.06913e-06	0.00091424
ENSG00000133121	STARD13	StAR related lipid transfer domain containing 13 [Source:HGNC Symbol;Acc:HGNC:19164]	protein_coding	932.039	0.35349	0.079335	4.51146	6.43828e-06	0.00113664
ENSG00000178209	PLEC	plectin [Source:HGNC Symbol;Acc:HGNC:9069]	protein_coding	13140.4	-0.436712	0.0992845	-4.51069	6.46179e-06	0.00113664
ENSG00000134824	FADS2	fatty acid desaturase 2 [Source:HGNC Symbol;Acc:HGNC:3575]	protein_coding	19518.5	0.21668	0.0484059	4.49564	6.93624e-06	0.00120521
ENSG00000168502	MTCL1	microtubule crosslinking factor 1 [Source:HGNC Symbol;Acc:HGNC:29121]	protein_coding	3163.98	0.273561	0.0626062	4.48124	7.42101e-06	0.00127391
ENSG00000158859	ADAMTS4	ADAM metallopeptidase with thrombospondin type 1 motif 4 [Source:HGNC Symbol;Acc:HGNC:220]	protein_coding	1768.98	0.346129	0.0762445	4.47762	7.54797e-06	0.00128028
ENSG00000125538	IL1B	interleukin 1 beta [Source:HGNC Symbol;Acc:HGNC:5992]	protein_coding	509.793	0.434773	0.0991977	4.47324	7.7042e-06	0.00129141
ENSG00000103326	CAPN15	calpain 15 [Source:HGNC Symbol;Acc:HGNC:11182]	protein_coding	2466.57	-0.392486	0.0939824	-4.41769	9.97617e-06	0.0016528
ENSG00000183688	RFLNB	refilin B [Source:HGNC Symbol;Acc:HGNC:28705]	protein_coding	1147.77	-0.344169	0.0806137	-4.3886	1.14085e-05	0.00186837
ENSG00000118515	SGK1	serum/glucocorticoid regulated kinase 1 [Source:HGNC Symbol;Acc:HGNC:10810]	protein_coding	2979.19	0.322902	0.0725936	4.35404	1.3365e-05	0.00216392
ENSG00000132530	XAF1	XIAP associated factor 1 [Source:HGNC Symbol;Acc:HGNC:30932]	protein_coding	1217.77	0.352506	0.085078	4.33973	1.42659e-05	0.00228383
ENSG00000149090	PAMR1	peptidase domain containing associated with muscle regeneration 1 [Source:HGNC Symbol;Acc:HGNC:24554]	protein_coding	9609.78	0.304717	0.0679341	4.33613	1.45011e-05	0.00229568
ENSG00000122641	INHBA	inhibin beta A subunit [Source:HGNC Symbol;Acc:HGNC:6066]	protein_coding	4087.2	0.30075	0.069634	4.33298	1.47103e-05	0.0023032
ENSG00000205670	SMIM11A	small integral membrane protein 11A [Source:HGNC Symbol;Acc:HGNC:1293]	protein_coding	241.237	0.398412	0.0990482	4.31178	1.61943e-05	0.00250801
ENSG00000224389	C4B	complement C4B (Chido blood group) [Source:HGNC Symbol;Acc:HGNC:1324]	protein_coding	45.2185	0.196089	0.071234	4.30513	1.66887e-05	0.00255678
ENSG00000108950	FAM20A	FAM20A, golgi associated secretory pathway pseudokinase [Source:HGNC Symbol;Acc:HGNC:23015]	protein_coding	4983.09	0.214016	0.0515073	4.28654	1.81474e-05	0.00275068
ENSG00000179820	MYADM	myeloid associated differentiation marker [Source:HGNC Symbol;Acc:HGNC:7544]	protein_coding	18997.7	-0.244908	0.0561581	-4.27019	1.95304e-05	0.00292914
ENSG00000148154	UGCG	UDP-glucose ceramide glucosyltransferase [Source:HGNC Symbol;Acc:HGNC:12524]	protein_coding	7079.56	0.235061	0.0566093	4.25954	2.04845e-05	0.00304024
ENSG00000096171	VARS	valyl-tRNA synthetase [Source:HGNC Symbol;Acc:HGNC:12651]	protein_coding	1592.35	0.390686	0.0929826	4.24575	2.17865e-05	0.00320014
ENSG00000165617	DACT1	dishevelled binding antagonist of beta catenin 1 [Source:HGNC Symbol;Acc:HGNC:17748]	protein_coding	1171.81	-0.361512	0.0810266	-4.22811	2.35665e-05	0.00339167
ENSG00000146376	ARHGAP18	Rho GTPase activating protein 18 [Source:HGNC Symbol;Acc:HGNC:21035]	protein_coding	6180.45	-0.20335	0.0490852	-4.22976	2.33945e-05	0.00339167
ENSG00000112972	HMGCS1	3-hydroxy-3-methylglutaryl-CoA synthase 1 [Source:HGNC Symbol;Acc:HGNC:5007]	protein_coding	12089.1	0.297725	0.0710028	4.20211	2.64433e-05	0.00376764
ENSG00000079313	REXO1	RNA exonuclease 1 homolog [Source:HGNC Symbol;Acc:HGNC:24616]	protein_coding	1407.18	-0.363845	0.0877581	-4.18743	2.82127e-05	0.00394803
ENSG00000102317	RBM3	RNA binding motif protein 3 [Source:HGNC Symbol;Acc:HGNC:9900]	protein_coding	18830.7	-0.249349	0.0613739	-4.18702	2.82635e-05	0.00394803
ENSG00000107201	DDX58	DExD/H-box helicase 58 [Source:HGNC Symbol;Acc:HGNC:19102]	protein_coding	2038.39	0.285344	0.0700582	4.16594	3.10071e-05	0.00428921
ENSG00000185585	OLFML2A	olfactomedin like 2A [Source:HGNC Symbol;Acc:HGNC:27270]	protein_coding	5131.07	0.204869	0.0502346	4.15543	3.24675e-05	0.00444804
ENSG00000074410	CA12	carbonic anhydrase 12 [Source:HGNC Symbol;Acc:HGNC:1371]	protein_coding	14887.6	0.182338	0.0448604	4.13952	3.48037e-05	0.0047227
ENSG00000197483	ZNF628	zinc finger protein 628 [Source:HGNC Symbol;Acc:HGNC:28054]	protein_coding	245.034	-0.396913	0.0990282	-4.12742	3.66861e-05	0.00493117
ENSG00000283907	AD000090.1		antisense_RNA	27393	-0.21592	0.0509183	-4.11521	3.86829e-05	0.00515097
ENSG00000188486	H2AFX	H2A histone family member X [Source:HGNC Symbol;Acc:HGNC:4739]	protein_coding	2717.48	-0.318259	0.0826407	-4.09552	4.21219e-05	0.00548934
ENSG00000163661	PTX3	pentraxin 3 [Source:HGNC Symbol;Acc:HGNC:9692]	protein_coding	21906.7	0.262144	0.0683407	4.09451	4.23065e-05	0.00548934
ENSG00000116016	EPAS1	endothelial PAS domain protein 1 [Source:HGNC Symbol;Acc:HGNC:3374]	protein_coding	15526.5	0.235416	0.0583741	4.09411	4.23798e-05	0.00548934
ENSG00000120885	CLU	clusterin [Source:HGNC Symbol;Acc:HGNC:2095]	protein_coding	4504.29	0.257607	0.0674611	4.09119	4.2917e-05	0.00550884
ENSG00000157933	SKI	SKI proto-oncogene [Source:HGNC Symbol;Acc:HGNC:10896]	protein_coding	9176.75	-0.300366	0.0723755	-4.07924	4.51838e-05	0.00574802
ENSG00000162407	PLPP3	phospholipid phosphatase 3 [Source:HGNC Symbol;Acc:HGNC:9229]	protein_coding	14764.8	0.188273	0.047471	4.06795	4.74289e-05	0.00598024
ENSG00000115415	STAT1	signal transducer and activator of transcription 1 [Source:HGNC Symbol;Acc:HGNC:11362]	protein_coding	15265.4	0.193012	0.0480258	4.06505	4.80223e-05	0.00600194
ENSG00000138642	HERC6	HECT and RLD domain containing E3 ubiquitin protein ligase family member 6 [Source:HGNC Symbol;Acc:HGNC:26072]	protein_coding	1236.24	0.34925	0.083788	4.06299	4.84491e-05	0.00600263
ENSG00000214114	MYCBP	MYC binding protein [Source:HGNC Symbol;Acc:HGNC:7554]	protein_coding	1014.46	-0.347638	0.0917483	-4.05108	5.09823e-05	0.00626203
ENSG00000103222	ABCC1	ATP binding cassette subfamily C member 1 [Source:HGNC Symbol;Acc:HGNC:51]	protein_coding	1509.44	0.326452	0.0808927	4.04767	5.17293e-05	0.00629948
ENSG00000196458	ZNF605	zinc finger protein 605 [Source:HGNC Symbol;Acc:HGNC:28068]	protein_coding	1183.78	0.319639	0.0846117	4.04297	5.27775e-05	0.00633241
ENSG00000111801	BTN3A3	butyrophilin subfamily 3 member A3 [Source:HGNC Symbol;Acc:HGNC:1140]	protein_coding	3217.48	0.238834	0.0607466	4.04248	5.28886e-05	0.00633241
ENSG00000174010	KLHL15	kelch like family member 15 [Source:HGNC Symbol;Acc:HGNC:29347]	protein_coding	3179.81	0.234564	0.0595885	4.03873	5.37411e-05	0.00638086
ENSG00000101955	SRPX	sushi repeat containing protein, X-linked [Source:HGNC Symbol;Acc:HGNC:11309]	protein_coding	18007.6	0.173852	0.0442073	4.03248	5.51912e-05	0.00644561
ENSG00000178031	ADAMTSL1	ADAMTS like 1 [Source:HGNC Symbol;Acc:HGNC:14632]	protein_coding	17432.5	0.209026	0.0513384	4.03349	5.49541e-05	0.00644561
ENSG00000152082	MZT2B	mitotic spindle organizing protein 2B [Source:HGNC Symbol;Acc:HGNC:25886]	protein_coding	2561.97	-0.37434	0.0932757	-4.00943	6.08656e-05	0.00699366
ENSG00000176105	YES1	YES proto-oncogene 1, Src family tyrosine kinase [Source:HGNC Symbol;Acc:HGNC:12841]	protein_coding	16994.5	-0.178641	0.0451203	-4.01016	6.06788e-05	0.00699366
ENSG00000167491	GATAD2A	GATA zinc finger domain containing 2A [Source:HGNC Symbol;Acc:HGNC:29989]	protein_coding	5182.35	-0.302533	0.0772599	-4.00599	6.17573e-05	0.00703935
ENSG00000105705	SUGP1	SURP and G-patch domain containing 1 [Source:HGNC Symbol;Acc:HGNC:18643]	protein_coding	1233.01	-0.318198	0.0841836	-3.99648	6.42925e-05	0.0072129
ENSG00000197496	SLC2A10	solute carrier family 2 member 10 [Source:HGNC Symbol;Acc:HGNC:13444]	protein_coding	1323	0.290095	0.0744297	3.99717	6.41051e-05	0.0072129
ENSG00000131459	GFPT2	glutamine-fructose-6-phosphate transaminase 2 [Source:HGNC Symbol;Acc:HGNC:4242]	protein_coding	8198.5	0.218388	0.0540359	3.98758	6.67508e-05	0.0074302
ENSG00000257529	RPL36A-HNRNPH2	RPL36A-HNRNPH2 readthrough [Source:HGNC Symbol;Acc:HGNC:48349]	protein_coding	140.318	0.377652	0.097807	3.9804	6.88001e-05	0.00759894
ENSG00000198517	MAFK	MAF bZIP transcription factor K [Source:HGNC Symbol;Acc:HGNC:6782]	protein_coding	3496.75	-0.338412	0.0837927	-3.96869	7.22682e-05	0.00786092
ENSG00000157014	TATDN2	TatD DNase domain containing 2 [Source:HGNC Symbol;Acc:HGNC:28988]	protein_coding	2961.86	-0.245143	0.0626821	-3.96867	7.22754e-05	0.00786092
ENSG00000166147	FBN1	fibrillin 1 [Source:HGNC Symbol;Acc:HGNC:3603]	protein_coding	52497.2	0.163567	0.0418544	3.95963	7.50649e-05	0.00810246
ENSG00000112297	CRYBG1	crystallin beta-gamma domain containing 1 [Source:HGNC Symbol;Acc:HGNC:356]	protein_coding	6906.88	0.201575	0.0506353	3.9235	8.72718e-05	0.00934924
ENSG00000112200	ZNF451	zinc finger protein 451 [Source:HGNC Symbol;Acc:HGNC:21091]	protein_coding	2684.6	0.229723	0.058763	3.90793	9.30899e-05	0.00961119
ENSG00000184990	SIVA1	SIVA1 apoptosis inducing factor [Source:HGNC Symbol;Acc:HGNC:17712]	protein_coding	1968.5	-0.363091	0.09429	-3.90799	9.30663e-05	0.00961119
ENSG00000119669	IRF2BPL	interferon regulatory factor 2 binding protein like [Source:HGNC Symbol;Acc:HGNC:14282]	protein_coding	10359.3	-0.286962	0.0715035	-3.90815	9.30074e-05	0.00961119
ENSG00000075420	FNDC3B	fibronectin type III domain containing 3B [Source:HGNC Symbol;Acc:HGNC:24670]	protein_coding	5652.07	0.23476	0.0608059	3.91006	9.22716e-05	0.00961119
ENSG00000269968	AC006064.4		antisense_RNA	159.926	-0.34061	0.0975437	-3.91368	9.09012e-05	0.00961119
ENSG00000172716	SLFN11	schlafen family member 11 [Source:HGNC Symbol;Acc:HGNC:26633]	protein_coding	5332.41	0.241105	0.0618221	3.90138	9.56478e-05	0.00980425
ENSG00000088280	ASAP3	ArfGAP with SH3 domain, ankyrin repeat and PH domain 3 [Source:HGNC Symbol;Acc:HGNC:14987]	protein_coding	2754.72	0.222179	0.0600565	3.89477	9.82914e-05	0.00994688
ENSG00000183048	SLC25A10	solute carrier family 25 member 10 [Source:HGNC Symbol;Acc:HGNC:10980]	protein_coding	527.108	-0.372357	0.0984417	-3.89411	9.85601e-05	0.00994688
ENSG00000267059	AC005943.1		protein_coding	932.212	-0.375559	0.0991237	-3.89144	9.96514e-05	0.00994688
ENSG00000214548	MEG3	maternally expressed 3 (non-protein coding) [Source:HGNC Symbol;Acc:HGNC:14575]	lincRNA	7071.2	0.277634	0.0701385	3.891	9.98318e-05	0.00994688
ENSG00000125968	ID1	inhibitor of DNA binding 1, HLH protein [Source:HGNC Symbol;Acc:HGNC:5360]	protein_coding	34771.5	-0.310159	0.0786922	-3.88773	0.000101188	0.010012
ENSG00000135899	SP110	SP110 nuclear body protein [Source:HGNC Symbol;Acc:HGNC:5401]	protein_coding	1467.82	0.274885	0.074401	3.87712	0.000105699	0.0103862
ENSG00000070423	RNF126	ring finger protein 126 [Source:HGNC Symbol;Acc:HGNC:21151]	protein_coding	1236.16	-0.33658	0.0901495	-3.86551	0.000110857	0.0108184
ENSG00000186432	KPNA4	karyopherin subunit alpha 4 [Source:HGNC Symbol;Acc:HGNC:6397]	protein_coding	5351.48	-0.207942	0.0554195	-3.86086	0.000112988	0.0109514
ENSG00000077157	PPP1R12B	protein phosphatase 1 regulatory subunit 12B [Source:HGNC Symbol;Acc:HGNC:7619]	protein_coding	817.215	0.333977	0.0854854	3.83726	0.000124414	0.0119774
ENSG00000140285	FGF7	fibroblast growth factor 7 [Source:HGNC Symbol;Acc:HGNC:3685]	protein_coding	7238.44	0.279854	0.0795276	3.83459	0.000125776	0.0120273
ENSG00000099194	SCD	stearoyl-CoA desaturase [Source:HGNC Symbol;Acc:HGNC:10571]	protein_coding	82684.9	0.168217	0.0441633	3.8264	0.000130031	0.0123512
ENSG00000117385	P3H1	prolyl 3-hydroxylase 1 [Source:HGNC Symbol;Acc:HGNC:19316]	protein_coding	3142.14	0.239283	0.0639386	3.81739	0.00013487	0.012726
ENSG00000262633	AC005670.2		protein_coding	115.186	0.316403	0.0818979	3.80488	0.000141872	0.0132986
ENSG00000130066	SAT1	spermidine/spermine N1-acetyltransferase 1 [Source:HGNC Symbol;Acc:HGNC:10540]	protein_coding	1879.13	0.310815	0.0840512	3.79989	0.000144761	0.0134808
ENSG00000228430	AL162726.3		transcribed_unprocessed_pseudogene	133.59	-0.0544214	0.0253437	-3.79525	0.000147492	0.0136459
ENSG00000059122	FLYWCH1	FLYWCH-type zinc finger 1 [Source:HGNC Symbol;Acc:HGNC:25404]	protein_coding	2252.33	-0.241056	0.0644888	-3.79003	0.000150629	0.0138462
ENSG00000120071	KANSL1	KAT8 regulatory NSL complex subunit 1 [Source:HGNC Symbol;Acc:HGNC:24565]	protein_coding	317.101	0.344196	0.0970326	3.78397	0.00015435	0.0140075
ENSG00000186918	ZNF395	zinc finger protein 395 [Source:HGNC Symbol;Acc:HGNC:18737]	protein_coding	1946.31	-0.259588	0.0692111	-3.78497	0.000153727	0.0140075
ENSG00000182752	PAPPA	pappalysin 1 [Source:HGNC Symbol;Acc:HGNC:8602]	protein_coding	1244.2	0.285307	0.0757703	3.7732	0.000161166	0.0144421
ENSG00000067369	TP53BP1	tumor protein p53 binding protein 1 [Source:HGNC Symbol;Acc:HGNC:11999]	protein_coding	5165.49	0.225274	0.0603162	3.77329	0.000161106	0.0144421
ENSG00000108518	PFN1	profilin 1 [Source:HGNC Symbol;Acc:HGNC:8881]	protein_coding	18773.4	-0.192891	0.0518653	-3.76962	0.000163495	0.0145593
ENSG00000052802	MSMO1	methylsterol monooxygenase 1 [Source:HGNC Symbol;Acc:HGNC:10545]	protein_coding	7979.39	0.266429	0.0712371	3.76542	0.000166272	0.0147145
ENSG00000132819	RBM38	RNA binding motif protein 38 [Source:HGNC Symbol;Acc:HGNC:15818]	protein_coding	385.129	-0.360509	0.0971207	-3.75816	0.000171165	0.0150541
ENSG00000231737	PPP1R10	protein phosphatase 1 regulatory subunit 10 [Source:HGNC Symbol;Acc:HGNC:9284]	protein_coding	1217.14	0.341507	0.0898733	3.74871	0.000177744	0.0155368
ENSG00000110013	SIAE	sialic acid acetylesterase [Source:HGNC Symbol;Acc:HGNC:18187]	protein_coding	3330.48	0.212894	0.0602959	3.74385	0.00018122	0.015744
ENSG00000058668	ATP2B4	ATPase plasma membrane Ca2+ transporting 4 [Source:HGNC Symbol;Acc:HGNC:817]	protein_coding	23877.6	0.182248	0.0484129	3.73912	0.000184665	0.0159461
ENSG00000136960	ENPP2	ectonucleotide pyrophosphatase/phosphodiesterase 2 [Source:HGNC Symbol;Acc:HGNC:3357]	protein_coding	14980.2	0.233424	0.0646267	3.73611	0.000186892	0.0160412
ENSG00000185236	RAB11B	RAB11B, member RAS oncogene family [Source:HGNC Symbol;Acc:HGNC:9761]	protein_coding	2834.72	-0.289921	0.0787316	-3.72711	0.000193692	0.0165253
ENSG00000197785	ATAD3A	ATPase family, AAA domain containing 3A [Source:HGNC Symbol;Acc:HGNC:25567]	protein_coding	2400.8	-0.269514	0.0771551	-3.71554	0.000202771	0.0170952
ENSG00000104447	TRPS1	transcriptional repressor GATA binding 1 [Source:HGNC Symbol;Acc:HGNC:12340]	protein_coding	3112.19	0.263572	0.0737465	3.71589	0.00020249	0.0170952
ENSG00000197457	STMN3	stathmin 3 [Source:HGNC Symbol;Acc:HGNC:15926]	protein_coding	1773.75	-0.273358	0.0756662	-3.71202	0.000205613	0.0171061
ENSG00000130669	PAK4	p21 (RAC1) activated kinase 4 [Source:HGNC Symbol;Acc:HGNC:16059]	protein_coding	1860.46	-0.281762	0.0788198	-3.71161	0.000205949	0.0171061
ENSG00000173272	MZT2A	mitotic spindle organizing protein 2A [Source:HGNC Symbol;Acc:HGNC:33187]	protein_coding	1254.88	-0.358806	0.0969154	-3.71046	0.000206884	0.0171061
ENSG00000105778	AVL9	AVL9 cell migration associated [Source:HGNC Symbol;Acc:HGNC:28994]	protein_coding	2660.44	0.277322	0.0764896	3.70946	0.000207703	0.0171061
ENSG00000198121	LPAR1	lysophosphatidic acid receptor 1 [Source:HGNC Symbol;Acc:HGNC:3166]	protein_coding	6743.83	0.1935	0.0530787	3.70333	0.00021279	0.0174243
ENSG00000087303	NID2	nidogen 2 [Source:HGNC Symbol;Acc:HGNC:13389]	protein_coding	5702.34	0.210355	0.0585054	3.69655	0.000218548	0.0177935
ENSG00000125124	BBS2	Bardet-Biedl syndrome 2 [Source:HGNC Symbol;Acc:HGNC:967]	protein_coding	3104.99	0.281065	0.0773338	3.67873	0.000234401	0.0189758
ENSG00000112419	PHACTR2	phosphatase and actin regulator 2 [Source:HGNC Symbol;Acc:HGNC:20956]	protein_coding	3032.45	-0.221139	0.0605497	-3.67507	0.000237787	0.0190181
ENSG00000234616	JRK	Jrk helix-turn-helix protein [Source:HGNC Symbol;Acc:HGNC:6199]	protein_coding	451.241	-0.338817	0.0941265	-3.67656	0.000236398	0.0190181
ENSG00000138496	PARP9	poly(ADP-ribose) polymerase family member 9 [Source:HGNC Symbol;Acc:HGNC:24118]	protein_coding	4808.71	0.194989	0.0538038	3.67385	0.000238928	0.0190181
ENSG00000124216	SNAI1	snail family transcriptional repressor 1 [Source:HGNC Symbol;Acc:HGNC:11128]	protein_coding	2312.69	-0.320174	0.0806675	-3.6624	0.000249864	0.0197781
ENSG00000137818	RPLP1	ribosomal protein lateral stalk subunit P1 [Source:HGNC Symbol;Acc:HGNC:10372]	protein_coding	49102.2	-0.294675	0.0810755	-3.65718	0.000255007	0.0200276
ENSG00000129968	ABHD17A	abhydrolase domain containing 17A [Source:HGNC Symbol;Acc:HGNC:28756]	protein_coding	1795.78	-0.345679	0.0965216	-3.65635	0.000255828	0.0200276
ENSG00000062725	APPBP2	amyloid beta precursor protein binding protein 2 [Source:HGNC Symbol;Acc:HGNC:622]	protein_coding	2697.02	0.220142	0.0607438	3.65174	0.000260464	0.0202792
ENSG00000162616	DNAJB4	DnaJ heat shock protein family (Hsp40) member B4 [Source:HGNC Symbol;Acc:HGNC:14886]	protein_coding	1881.79	0.258966	0.0730916	3.64825	0.000264029	0.020445
ENSG00000171223	JUNB	JunB proto-oncogene, AP-1 transcription factor subunit [Source:HGNC Symbol;Acc:HGNC:6205]	protein_coding	23602.6	-0.318678	0.0871014	-3.64553	0.000266844	0.0205513
ENSG00000173334	TRIB1	tribbles pseudokinase 1 [Source:HGNC Symbol;Acc:HGNC:16891]	protein_coding	7393.51	0.224122	0.0642917	3.62887	0.000284667	0.0218061
ENSG00000103257	SLC7A5	solute carrier family 7 member 5 [Source:HGNC Symbol;Acc:HGNC:11063]	protein_coding	7352.6	-0.288434	0.0771578	-3.61349	0.000302104	0.0230181
ENSG00000100196	KDELR3	KDEL endoplasmic reticulum protein retention receptor 3 [Source:HGNC Symbol;Acc:HGNC:6306]	protein_coding	4767.89	0.195049	0.0546528	3.61088	0.000305155	0.0231269
ENSG00000197019	SERTAD1	SERTA domain containing 1 [Source:HGNC Symbol;Acc:HGNC:17932]	protein_coding	3309.97	-0.264318	0.0715073	-3.60219	0.000315551	0.0234165
ENSG00000146540	C7orf50	chromosome 7 open reading frame 50 [Source:HGNC Symbol;Acc:HGNC:22421]	protein_coding	2016.68	-0.306843	0.0861883	-3.60342	0.000314059	0.0234165
ENSG00000267303	AC011511.4		protein_coding	1046.56	0.283511	0.0744843	3.60337	0.000314117	0.0234165
ENSG00000138166	DUSP5	dual specificity phosphatase 5 [Source:HGNC Symbol;Acc:HGNC:3071]	protein_coding	5267.32	0.213874	0.0588794	3.60328	0.000314222	0.0234165
ENSG00000189184	PCDH18	protocadherin 18 [Source:HGNC Symbol;Acc:HGNC:14268]	protein_coding	14342.2	0.188191	0.054041	3.60022	0.000317947	0.0234721
ENSG00000122884	P4HA1	prolyl 4-hydroxylase subunit alpha 1 [Source:HGNC Symbol;Acc:HGNC:8546]	protein_coding	7354.68	0.198554	0.0578276	3.5978	0.000320918	0.0235693
ENSG00000125503	PPP1R12C	protein phosphatase 1 regulatory subunit 12C [Source:HGNC Symbol;Acc:HGNC:14947]	protein_coding	2922.49	-0.247	0.0716633	-3.59404	0.000325592	0.0236685
ENSG00000071575	TRIB2	tribbles pseudokinase 2 [Source:HGNC Symbol;Acc:HGNC:30809]	protein_coding	2305	0.23891	0.0665449	3.59461	0.000324882	0.0236685
ENSG00000187091	PLCD1	phospholipase C delta 1 [Source:HGNC Symbol;Acc:HGNC:9060]	protein_coding	1156.69	0.312523	0.09206	3.58561	0.000336293	0.0243223
ENSG00000057019	DCBLD2	discoidin, CUB and LCCL domain containing 2 [Source:HGNC Symbol;Acc:HGNC:24627]	protein_coding	35760.2	0.256391	0.0678867	3.58324	0.000339355	0.0243515
ENSG00000026950	BTN3A1	butyrophilin subfamily 3 member A1 [Source:HGNC Symbol;Acc:HGNC:1138]	protein_coding	2087.96	0.22502	0.0657337	3.58266	0.000340114	0.0243515
ENSG00000275031	METRNL	meteorin like, glial cell differentiation regulator [Source:HGNC Symbol;Acc:HGNC:27584]	protein_coding	1346.93	-0.356482	0.097785	-3.58066	0.000342723	0.0244156
ENSG00000175602	CCDC85B	coiled-coil domain containing 85B [Source:HGNC Symbol;Acc:HGNC:24926]	protein_coding	1052.34	-0.356579	0.0993113	-3.5762	0.000348629	0.0245904
ENSG00000141933	TPGS1	tubulin polyglutamylase complex subunit 1 [Source:HGNC Symbol;Acc:HGNC:25058]	protein_coding	168.638	-0.317461	0.0882264	-3.57661	0.000348072	0.0245904
ENSG00000113448	PDE4D	phosphodiesterase 4D [Source:HGNC Symbol;Acc:HGNC:8783]	protein_coding	2061.5	0.248002	0.0700177	3.57223	0.000353955	0.0248431
ENSG00000272410	AC022384.1		protein_coding	326.706	0.315655	0.0993273	3.55806	0.000373599	0.0260933
ENSG00000167779	IGFBP6	insulin like growth factor binding protein 6 [Source:HGNC Symbol;Acc:HGNC:5475]	protein_coding	7644.92	0.216921	0.0617684	3.55043	0.000384608	0.0263774
ENSG00000181704	YIPF6	Yip1 domain family member 6 [Source:HGNC Symbol;Acc:HGNC:28304]	protein_coding	2561.42	0.225863	0.0640816	3.55011	0.000385072	0.0263774
ENSG00000168209	DDIT4	DNA damage inducible transcript 4 [Source:HGNC Symbol;Acc:HGNC:24944]	protein_coding	852.628	-0.35907	0.0901295	-3.55219	0.000382036	0.0263774
ENSG00000089597	GANAB	glucosidase II alpha subunit [Source:HGNC Symbol;Acc:HGNC:4138]	protein_coding	36568.4	0.148513	0.0416556	3.55313	0.000380682	0.0263774
ENSG00000198380	GFPT1	glutamine--fructose-6-phosphate transaminase 1 [Source:HGNC Symbol;Acc:HGNC:4241]	protein_coding	4937.22	0.309132	0.0832091	3.54265	0.000396121	0.0270045
ENSG00000169635	HIC2	HIC ZBTB transcriptional repressor 2 [Source:HGNC Symbol;Acc:HGNC:18595]	protein_coding	565.247	-0.338854	0.0930754	-3.54028	0.000399705	0.027119
ENSG00000106692	FKTN	fukutin [Source:HGNC Symbol;Acc:HGNC:3622]	protein_coding	3206.94	0.214168	0.0602335	3.52498	0.00042351	0.0285977
ENSG00000205413	SAMD9	sterile alpha motif domain containing 9 [Source:HGNC Symbol;Acc:HGNC:1348]	protein_coding	3918.86	0.217492	0.0634894	3.52373	0.000425514	0.0285977
ENSG00000196155	PLEKHG4	pleckstrin homology and RhoGEF domain containing G4 [Source:HGNC Symbol;Acc:HGNC:24501]	protein_coding	2877.2	0.269041	0.0734034	3.52008	0.000431416	0.0288583
ENSG00000111912	NCOA7	nuclear receptor coactivator 7 [Source:HGNC Symbol;Acc:HGNC:21081]	protein_coding	4035.92	0.218259	0.0636498	3.51707	0.000436342	0.0289163
ENSG00000276959	LENG1	leukocyte receptor cluster member 1 [Source:HGNC Symbol;Acc:HGNC:15502]	protein_coding	86.463	0.154918	0.0695612	3.51774	0.000435244	0.0289163
ENSG00000241534	CFB	complement factor B [Source:HGNC Symbol;Acc:HGNC:1037]	protein_coding	2397.72	0.239039	0.0728146	3.51022	0.000447729	0.0293979
ENSG00000171604	CXXC5	CXXC finger protein 5 [Source:HGNC Symbol;Acc:HGNC:26943]	protein_coding	10538	-0.287636	0.076895	-3.50903	0.000449741	0.0293979
ENSG00000165804	ZNF219	zinc finger protein 219 [Source:HGNC Symbol;Acc:HGNC:13011]	protein_coding	249.549	-0.319376	0.0982295	-3.50536	0.000455989	0.0293979
ENSG00000107798	LIPA	lipase A, lysosomal acid type [Source:HGNC Symbol;Acc:HGNC:6617]	protein_coding	7054.74	0.180505	0.0527196	3.50602	0.000454859	0.0293979
ENSG00000106392	C1GALT1	core 1 synthase, glycoprotein-N-acetylgalactosamine 3-beta-galactosyltransferase 1 [Source:HGNC Symbol;Acc:HGNC:24337]	protein_coding	4760.07	0.258278	0.0767992	3.50541	0.000455903	0.0293979
ENSG00000117114	ADGRL2	adhesion G protein-coupled receptor L2 [Source:HGNC Symbol;Acc:HGNC:18582]	protein_coding	2974.81	0.215109	0.0598581	3.5082	0.000451158	0.0293979
ENSG00000171159	C9orf16	chromosome 9 open reading frame 16 [Source:HGNC Symbol;Acc:HGNC:17823]	protein_coding	779.159	-0.339679	0.0989704	-3.5036	0.000459022	0.0294601
ENSG00000281434	NDUFA10	NADH:ubiquinone oxidoreductase subunit A10 [Source:HGNC Symbol;Acc:HGNC:7684]	protein_coding	4277.92	-0.202387	0.0571956	-3.49845	0.000467973	0.0298999
ENSG00000173621	LRFN4	leucine rich repeat and fibronectin type III domain containing 4 [Source:HGNC Symbol;Acc:HGNC:28456]	protein_coding	1506.03	-0.31685	0.0944343	-3.49147	0.00048037	0.0304192
ENSG00000106546	AHR	aryl hydrocarbon receptor [Source:HGNC Symbol;Acc:HGNC:348]	protein_coding	3254.32	0.207483	0.0593879	3.49219	0.000479086	0.0304192
ENSG00000179889	PDXDC1	pyridoxal dependent decarboxylase domain containing 1 [Source:HGNC Symbol;Acc:HGNC:28995]	protein_coding	743.331	0.284067	0.0857426	3.47979	0.000501804	0.0316358
ENSG00000139289	PHLDA1	pleckstrin homology like domain family A member 1 [Source:HGNC Symbol;Acc:HGNC:8933]	protein_coding	14208.5	0.227746	0.0615433	3.47707	0.000506919	0.0318176
ENSG00000007080	CCDC124	coiled-coil domain containing 124 [Source:HGNC Symbol;Acc:HGNC:25171]	protein_coding	1776.93	-0.294627	0.0865699	-3.47396	0.00051283	0.0320474
ENSG00000198355	PIM3	Pim-3 proto-oncogene, serine/threonine kinase [Source:HGNC Symbol;Acc:HGNC:19310]	protein_coding	3322.91	-0.304921	0.0838781	-3.47102	0.000518493	0.0322488
ENSG00000232804	HSPA1B	heat shock protein family A (Hsp70) member 1B [Source:HGNC Symbol;Acc:HGNC:5233]	protein_coding	1763.66	-0.284913	0.0824168	-3.46994	0.00052058	0.0322488
ENSG00000134333	LDHA	lactate dehydrogenase A [Source:HGNC Symbol;Acc:HGNC:6535]	protein_coding	78193.1	-0.156708	0.0457306	-3.46204	0.0005361	0.0330665
ENSG00000232569	GABBR1	gamma-aminobutyric acid type B receptor subunit 1 [Source:HGNC Symbol;Acc:HGNC:4070]	protein_coding	118.285	0.0210181	0.031229	3.45768	0.000544855	0.0334164
ENSG00000130164	LDLR	low density lipoprotein receptor [Source:HGNC Symbol;Acc:HGNC:6547]	protein_coding	24712.4	0.17867	0.0521409	3.45688	0.000546464	0.0334164
ENSG00000050820	BCAR1	BCAR1, Cas family scaffolding protein [Source:HGNC Symbol;Acc:HGNC:971]	protein_coding	3240.03	-0.323697	0.0915879	-3.45427	0.000551777	0.0335971
ENSG00000179950	PUF60	poly(U) binding splicing factor 60 [Source:HGNC Symbol;Acc:HGNC:17042]	protein_coding	1388.84	-0.27829	0.0839374	-3.4486	0.000563507	0.0341653
ENSG00000095209	TMEM38B	transmembrane protein 38B [Source:HGNC Symbol;Acc:HGNC:25535]	protein_coding	602.179	0.341184	0.0955468	3.43398	0.000594794	0.0357579
ENSG00000270069	MIR222HG	MIR222 host gene [Source:HGNC Symbol;Acc:HGNC:49555]	lincRNA	1143.87	0.30177	0.0877065	3.43501	0.000592536	0.0357579
ENSG00000274538	PHLDA2	pleckstrin homology like domain family A member 2 [Source:HGNC Symbol;Acc:HGNC:12385]	protein_coding	899.358	-0.315708	0.0972254	-3.43117	0.000600986	0.0359783
ENSG00000010704	HFE	hemochromatosis [Source:HGNC Symbol;Acc:HGNC:4886]	protein_coding	1026.57	0.260448	0.0811276	3.42519	0.000614376	0.0365933
ENSG00000156976	EIF4A2	eukaryotic translation initiation factor 4A2 [Source:HGNC Symbol;Acc:HGNC:3284]	protein_coding	17334.2	0.177	0.0535708	3.4243	0.000616395	0.0365933
ENSG00000049130	KITLG	KIT ligand [Source:HGNC Symbol;Acc:HGNC:6343]	protein_coding	3915.24	0.187299	0.0545425	3.42208	0.000621444	0.03674
ENSG00000204359	CFB	complement factor B [Source:HGNC Symbol;Acc:HGNC:1037]	protein_coding	561.64	0.277484	0.0925823	3.42029	0.000625552	0.03683
ENSG00000142546	NOSIP	nitric oxide synthase interacting protein [Source:HGNC Symbol;Acc:HGNC:17946]	protein_coding	1256.89	-0.24578	0.0713865	-3.40982	0.00065006	0.0379556
ENSG00000163602	RYBP	RING1 and YY1 binding protein [Source:HGNC Symbol;Acc:HGNC:10480]	protein_coding	2493.92	-0.216489	0.0622114	-3.40873	0.000652661	0.0379556
ENSG00000128513	POT1	protection of telomeres 1 [Source:HGNC Symbol;Acc:HGNC:17284]	protein_coding	1608.26	0.25463	0.0776547	3.4096	0.000650572	0.0379556
ENSG00000065485	PDIA5	protein disulfide isomerase family A member 5 [Source:HGNC Symbol;Acc:HGNC:24811]	protein_coding	3109.98	0.211965	0.0628007	3.40549	0.000660465	0.0380984
ENSG00000284057	AP001273.2		protein_coding	89.0394	-0.24365	0.088005	-3.40554	0.000660335	0.0380984
ENSG00000227195	MIR663AHG	MIR663A host gene [Source:HGNC Symbol;Acc:HGNC:27662]	processed_transcript	213.837	-0.290611	0.089476	-3.40311	0.000666224	0.0382756
ENSG00000186193	SAPCD2	suppressor APC domain containing 2 [Source:HGNC Symbol;Acc:HGNC:28055]	protein_coding	1352.64	-0.29983	0.0906048	-3.39906	0.000676178	0.0386915
ENSG00000186001	LRCH3	leucine rich repeats and calponin homology domain containing 3 [Source:HGNC Symbol;Acc:HGNC:28637]	protein_coding	2307.81	0.29828	0.0944429	3.39457	0.000687372	0.0391747
ENSG00000178927	C17orf62	chromosome 17 open reading frame 62 [Source:HGNC Symbol;Acc:HGNC:28672]	protein_coding	2164.63	0.202862	0.0621737	3.37891	0.000727739	0.04131
ENSG00000126860	EVI2A	ecotropic viral integration site 2A [Source:HGNC Symbol;Acc:HGNC:3499]	protein_coding	1246.49	0.226611	0.0821347	3.37318	0.000743048	0.0420117
ENSG00000132382	MYBBP1A	MYB binding protein 1a [Source:HGNC Symbol;Acc:HGNC:7546]	protein_coding	2192.89	-0.230015	0.0721678	-3.36628	0.000761892	0.0429069
ENSG00000130706	ADRM1	adhesion regulating molecule 1 [Source:HGNC Symbol;Acc:HGNC:15759]	protein_coding	3655.77	-0.257541	0.0785029	-3.36423	0.000767584	0.0430573
ENSG00000175105	ZNF654	zinc finger protein 654 [Source:HGNC Symbol;Acc:HGNC:25612]	protein_coding	1393.88	-0.249733	0.0729314	-3.35987	0.000779784	0.0433998
ENSG00000128016	ZFP36	ZFP36 ring finger protein [Source:HGNC Symbol;Acc:HGNC:12862]	protein_coding	7010.02	0.25792	0.0746746	3.36046	0.000778132	0.0433998
ENSG00000164086	DUSP7	dual specificity phosphatase 7 [Source:HGNC Symbol;Acc:HGNC:3073]	protein_coding	5077.93	-0.222946	0.064904	-3.35662	0.000789015	0.0437428
ENSG00000162413	KLHL21	kelch like family member 21 [Source:HGNC Symbol;Acc:HGNC:29041]	protein_coding	10229.2	-0.228159	0.0686797	-3.35543	0.000792431	0.0437618
ENSG00000133138	TBC1D8B	TBC1 domain family member 8B [Source:HGNC Symbol;Acc:HGNC:24715]	protein_coding	2174.27	0.205573	0.0635391	3.34505	0.000822674	0.0452566
ENSG00000272325	NUDT3	nudix hydrolase 3 [Source:HGNC Symbol;Acc:HGNC:8050]	protein_coding	5214.25	-0.19168	0.0583027	-3.34041	0.000836542	0.0458359
ENSG00000276443	PVT1_1	Pvt1 oncogene conserved region 1 [Source:RFAM;Acc:RF02164]	misc_RNA	241.943	-0.32667	0.0970765	-3.33939	0.000839638	0.0458359
ENSG00000168542	COL3A1	collagen type III alpha 1 chain [Source:HGNC Symbol;Acc:HGNC:2201]	protein_coding	77081.2	0.155032	0.0497074	3.33734	0.000845841	0.0459982
ENSG00000230726	HLA-DRA	major histocompatibility complex, class II, DR alpha [Source:HGNC Symbol;Acc:HGNC:4947]	protein_coding	1159.68	0.291607	0.0985632	3.33184	0.000862732	0.0467384
ENSG00000170425	ADORA2B	adenosine A2b receptor [Source:HGNC Symbol;Acc:HGNC:264]	protein_coding	674.571	0.276127	0.0865821	3.3299	0.000868785	0.0467422
ENSG00000131188	PRR7	proline rich 7, synaptic [Source:HGNC Symbol;Acc:HGNC:28130]	protein_coding	288.019	-0.316424	0.0987319	-3.32866	0.000872644	0.0467422
ENSG00000135318	NT5E	5'-nucleotidase ecto [Source:HGNC Symbol;Acc:HGNC:8021]	protein_coding	36436.2	0.159886	0.0474897	3.32955	0.000869876	0.0467422
ENSG00000169100	SLC25A6	solute carrier family 25 member 6 [Source:HGNC Symbol;Acc:HGNC:10992]	protein_coding	27379.2	-0.248407	0.0747405	-3.31894	0.000903592	0.0482186
ENSG00000136295	TTYH3	tweety family member 3 [Source:HGNC Symbol;Acc:HGNC:22222]	protein_coding	9655.91	-0.286116	0.0852566	-3.31321	0.000922333	0.0490351
ENSG00000153395	LPCAT1	lysophosphatidylcholine acyltransferase 1 [Source:HGNC Symbol;Acc:HGNC:25718]	protein_coding	1281	0.294042	0.0792808	3.31207	0.000926095	0.0490521
ENSG00000162631	NTNG1	netrin G1 [Source:HGNC Symbol;Acc:HGNC:23319]	protein_coding	4332.44	0.177636	0.0536614	3.30869	0.000937346	0.0494641
